# Identification of essential modules regulating T cell migration to the central nervous system in multiple sclerosis

**DOI:** 10.1101/2022.06.17.496548

**Authors:** Arek Kendirli, Clara de la Rosa, Katrin F. Lämmle, Klara Eglseer, Isabel J. Bauer, Vladyslav Kavaka, Stephan Winklmeier, Christian Wichmann, Lisa-Ann Gerdes, Tania Kümpfel, Klaus Dornmair, Eduardo Beltrán, Martin Kerschensteiner, Naoto Kawakami

## Abstract

Multiple sclerosis (MS) is a neuroinflammatory disease initiated by the infiltration of autoreactive T cells into the central nervous system (CNS). Several molecules that modulate T cell CNS infiltration in MS have been identified, but how the components of cell adhesion, migration and signalling pathways interact to execute this fundamental step in MS pathogenesis is unknown. We conducted a genome-wide *in vivo* CRISPR screen in an experimental autoimmune encephalomyelitis model of MS and identified 18 essential facilitators of T cell migration that include known targets of MS therapies. Combining *in vitro* studies with *in vivo* cell transfer and multiphoton microscopy enabled us to reveal three functional modules, centred around the adhesion molecule α4-integrin, the chemokine receptor CXCR3, and the GRK2 kinase, that are required for the migration of autoreactive CD4^+^ T cells into the CNS. Single-cell analysis of T cells from patients with MS confirmed that the expression of the essential regulators correlates with the propensity of CD4^+^ T cells to reach the CNS. Taken together, our data reveal the identity and functions of key modules that govern the critical step in the induction of MS lesions.
