## Supplemental Table 2 for "Identification of essential modules regulating T cell migration to the central nervous system in multiple sclerosis"

### Sheet: PvsB Validation screen
id	num	neg|score	neg|p-value	neg|fdr	neg|rank	neg|goodsgrna	neg|lfc	pos|score	pos|p-value	pos|fdr	pos|rank	pos|goodsgrna	pos|lfc
Fermt3	6	1.2206e-11	2.5232e-06	0.000707	1	6	-2.0449	1	1	1	1961	0	-2.0449
Hsp90b1	5	1.9001e-11	2.5232e-06	0.000707	2	5	-1.9058	1	1	1	1960	0	-1.9058
Cxcr3	6	1.1184e-09	2.5232e-06	0.000707	4	6	-1.6048	1	1	1	1959	0	-1.6048
Itga4	6	2.1855e-09	2.5232e-06	0.000707	5	5	-2.0902	0.99826	0.99868	1	1952	0	-2.0902
Grk2	6	3.9248e-06	2.5232e-06	0.000707	7	5	-1.1363	0.90132	0.86467	0.96228	1756	0	-1.1363
Tln1	6	7.3317e-05	6.308e-05	0.00952	13	2	-0.23993	0.98364	0.97683	1	1912	0	-0.23993
Itgb1	6	0.0006118	0.0013903	0.111485	23	3	-0.61998	0.9943	0.99278	1	1934	0	-0.61998
Hsp90ab1	6	0.027106	0.040717	0.602231	130	2	-0.23584	0.24511	0.2068	0.565882	716	1	-0.23584
Klf2	6	0.045028	0.071217	0.71719	185	3	-0.38175	0.99269	0.99099	1	1933	0	-0.38175
Capn3	6	0.050803	0.078055	0.71719	198	1	-0.24342	0.92967	0.89497	0.9679	1814	0	-0.24342
Clta	6	0.10274	0.1811	0.936364	362	2	-0.26718	0.8067	0.746	0.935704	1550	0	-0.26718
Plcb4	6	0.1692	0.27344	0.936364	510	2	-0.10331	0.23202	0.20679	0.565882	698	2	-0.10331
Itgb2	6	0.2349	0.3447	0.936364	663	2	-0.050974	0.056285	0.038749	0.284774	264	1	-0.050974
Cltc	6	0.29135	0.378	0.936364	776	1	0.34669	0.093766	0.093406	0.436788	388	3	0.34669
Plcl2	5	0.32122	0.36236	0.936364	805	1	-0.020469	0.59409	0.47534	0.782407	1177	1	-0.020469
Itgb7	6	0.45439	0.49019	0.985198	957	1	0.17882	0.35564	0.35727	0.724897	926	2	0.17882
Rasgrp2	6	0.47362	0.49962	0.985198	982	1	-0.13274	0.97678	0.96847	0.999909	1899	0	-0.13274
Dnm2	4	0.58133	0.55477	0.988536	1121	0	-0.28597	0.87029	0.8304	0.947234	1684	0	-0.28597
Gng3	5	0.6158	0.62723	0.988536	1173	1	-0.081181	0.15939	0.12892	0.468418	547	1	-0.081181
Hras	6	0.64597	0.68511	0.988536	1220	1	0.37958	0.016323	0.011756	0.182945	115	3	0.37958
Vcl	6	0.73381	0.70387	0.988536	1398	0	-0.12886	0.73502	0.64538	0.902633	1401	1	-0.12886
Src	6	0.84368	0.84456	1	1606	0	-0.036935	0.66486	0.54263	0.825309	1288	1	-0.036935
Pak2	6	0.85467	0.85966	1	1636	0	-0.050591	0.97102	0.96244	0.999636	1886	0	-0.050591
Ptk2	6	0.89326	0.89424	1	1714	0	0.24228	0.8301	0.76949	0.938898	1607	0	0.24228
Pik3cb	5	0.93729	0.94767	1	1820	0	0.39867	0.17293	0.15016	0.48718	583	2	0.39867
Pxn	6	0.94562	0.9534	1	1836	0	0.24013	0.1668	0.15461	0.48718	571	2	0.24013
Plcxd2	6	0.97851	0.98373	1	1910	0	0.30075	0.07232	0.047761	0.287834	321	3	0.30075
S1pr1	5	0.99512	0.99725	1	1947	0	0.38701	0.093228	0.074936	0.405245	387	2	0.38701
Tbx21	6	0.00016126	0.00048193	0.059715	14	5	-1.0344	0.99931	0.99938	1	1954	0	-1.0344

### Sheet: PvsB GW screen
id	num	neg|score	neg|p-value	neg|fdr	neg|rank	neg|goodsgrna	neg|lfc	pos|score	pos|p-value	pos|fdr	pos|rank	pos|goodsgrna	pos|lfc
Flna	2	0.0062145	0.0067013	0.630814	426	1	-0.82006	0.43191	0.34896	0.821863	9915	1	-0.82006
Actb	4	0.0095653	0.027007	0.811662	605	2	-0.14543	0.0922	0.12439	0.682157	3423	2	-0.14543
Map2k5	3	0.023577	0.055235	0.910128	1270	3	-0.42789	0.97642	0.97163	0.996112	21023	0	-0.42789
Arrb1	4	0.041888	0.10523	0.977798	2003	3	-0.50696	0.97909	0.97313	0.996112	21082	0	-0.50696
Itgal	2	0.0491	0.090696	0.957803	2270	2	-0.51227	0.9509	0.93509	0.986221	20464	0	-0.51227
Map2k1	4	0.049831	0.11991	0.977798	2309	2	-0.37747	0.67923	0.58431	0.884788	14639	1	-0.37747
Rapgef1	3	0.055534	0.11134	0.977798	2490	2	-0.41298	0.37784	0.33534	0.808726	9062	1	-0.41298
Myh2	4	0.065708	0.14017	0.977798	2869	2	-0.12373	0.11719	0.15119	0.682157	4097	2	-0.12373
Pik3ca	3	0.134	0.25237	1	4781	2	-0.28677	0.67343	0.6017	0.890553	14518	0	-0.28677
Hsp90aa1	3	0.17152	0.29719	1	5654	1	0.01619	0.25723	0.2372	0.737291	7192	1	0.01619
Rgs10	3	0.18036	0.31645	1	5854	2	-0.33417	0.9648	0.95016	0.988996	20781	0	-0.33417
Mapk3	4	0.20087	0.36779	1	6325	1	-0.091489	0.81934	0.76413	0.940261	17620	0	-0.091489
Rhoa	4	0.20231	0.37049	1	6371	1	0.36646	0.046209	0.053871	0.546157	2104	3	0.36646
Gnb5	4	0.22665	0.39909	1	6971	2	-0.34941	0.79575	0.73384	0.936263	17089	0	-0.34941
Arrb2	4	0.26206	0.43193	1	7628	2	-0.35699	0.97434	0.96453	0.993217	20976	0	-0.35699
Map2k2	4	0.26528	0.43394	1	7702	1	0.10186	0.042186	0.046601	0.519991	1946	2	0.10186
Mapk1	2	0.35057	0.40098	1	9366	1	-0.26832	0.75507	0.71645	0.929162	16256	0	-0.26832
Cdc42	1	0.45479	0.4905	1	10870	0	-0.15944	0.54521	0.5095	0.872774	11886	0	-0.15944
Kras	2	0.47195	0.50413	1	11106	1	-0.35199	0.84059	0.8124	0.953197	18087	0	-0.35199
Raf1	4	0.47827	0.59998	1	11219	1	-0.18277	0.82814	0.76947	0.940353	17806	0	-0.18277
Arhgef6	3	0.5234	0.59881	1	11930	1	-0.2275	0.70091	0.63344	0.902154	15105	0	-0.2275
Vav1	4	0.54749	0.64798	1	12295	1	0.45032	0.0091215	0.008424	0.309927	526	2	0.45032
Flnc	4	0.66994	0.73303	1	14571	1	0.0966	0.40245	0.3784	0.82862	9420	1	0.0966
Rap1b	3	0.70047	0.74966	1	15125	0	-0.2253	0.763	0.7061	0.925305	16426	0	-0.2253
Flnb	3	0.7083	0.7575	1	15288	0	0.064885	0.30246	0.27733	0.770826	7888	1	0.064885
Nfkb1	4	0.80414	0.84524	1	17298	0	0.10861	0.67737	0.5763	0.879524	14605	1	0.10861
Rap1a	2	0.83852	0.87004	1	18030	0	0.28892	0.12351	0.10761	0.682157	4283	1	0.28892
Rela	4	0.85445	0.87651	1	18398	0	0.075916	0.26564	0.28737	0.782428	7360	1	0.075916
Apbb1ip	2	0.91093	0.93548	1	19572	0	0.30711	0.40822	0.332	0.806938	9514	1	0.30711
Gnai3	3	0.98601	0.99329	1	21228	0	0.35804	0.013995	0.011663	0.327564	779	3	0.35804
